# Forecasting hotspots of grassland suitability under climate change for restoration

**DOI:** 10.1101/2024.08.08.607270

**Authors:** Santosh Kumar Rana, Jessica Lindstrom, Melissa A. Lehrer, Marissa Ahlering, Jill Hamilton

## Abstract

● Local species-climate relationships are often considered in restoration management. However, as climate change disrupts species-climate relationships, identifying factors that influence habitat suitability now and into the future for individual species, functional groups, and communities will be increasingly important for restoration. This involves identifying hotspots of community suitability to target seed sourcing and restoration efforts.
● Using ensemble species distribution modeling (eSDM), we analyzed 26 grassland species commonly used in restoration to identify bioclimatic variables influencing their distributions. We predicted habitat suitability under current and future (2050) climates and identified hotspots where diverse species and functional group suitability was greatest. These hotspots of habitat suitability were then overlaid with estimates of landscape connectivity and protected status to quantify potential suitability for restoration now and into the future.
● Temperature and precipitation during warmer quarters largely influenced grassland species habitat suitability. Hotspots of grassland habitat suitability were identified in Minnesota, North Dakota, and South Dakota, with projected northward shifts under future climate scenarios. Overlaying these hotspots with estimates of landscape connectivity and protected status revealed limited connectivity and protection, highlighting regions to prioritize for restoration and conservation efforts.
● Leveraging an understanding of species relationship with climate, this research emphasizes the importance of quantifying connectivity and protected status across aggregated hotspots of species suitability for conservation and restoration. Identifying these hotspots now and into the future can be used to prioritize regions for seed sourcing and restoration, ensuring long-term maintenance of functional ecosystems across grassland communities.
