## Supplementary Table S1 for "Forecasting hotspots of grassland suitability under climate change for restoration"

### Sheet: Table S1
Table S1 Variance inflation factor (VIF) for the selection of explanatory bioclimatic variables for the grassland species. (VIF <10 in bold were used in calibrating the models)
Forbs	Anemone cylindrica (ANECYL)	Iteration1	Iteration2	Iteration3	Iteration4	Iteration5	Iteration6	Iteration7	Iteration8	Iteration9	Iteration10	Iteration11	Iteration12	Iteration13
	bio13	17.521	17.4829	17.1547	17.0619	17.0578	16.8824	16.7158	16.5186	15.914	8.9265	8.37324	7.94348	1.79414
	bio5	362346	464.247	403.71	269.77	60.5087	58.2378	57.4706	7.06599	7.05051	6.11506	2.44577	2.20232	2.06449
	bio3	54.8969	54.1966	47.7487	39.2262	35.6861	35.6827	34.8886	32.9363	32.4799	32.4642	2.50892	2.16659	2.15203
	bio8	5.88218	5.84921	5.60153	5.54443	5.52978	5.27949	5.25073	5.18083	5.17948	4.16597	4.00022	3.89606	2.40865
	bio14	68.8908	68.5592	66.9925	66.9147	66.6845	66.2012	43.5177	40.8394	13.2735	13.0108	10.2164	2.72461	2.50108
	bio6	792385	621.051	369.934	369.227	55.9735	55.087	55.0464	10.2394	8.57011	8.56553	3.85982	3.5824	3.55576
	bio9	10.9886	10.9271	10.9149	10.817	10.6154	9.53406	7.42319	6.52039	5.36501	5.31207	5.20069	4.88832	4.8739
	bio18	58.4317	58.2135	55.5748	45.2182	45.1282	37.4408	37.3785	33.3577	31.7076	10.9325	10.7362	10.5733
	bio15	42.2511	42.2318	41.5636	41.4979	41.0713	18.5489	17.9631	15.7562	12.6461	12.1354	11.9488
	bio2	206.174	205.354	188.508	153.486	41.0581	41.0523	40.8858	40.8536	40.3682	40.1006
	bio16	77.8364	77.7528	75.9971	73.4103	72.9519	53.3291	53.1156	51.443	50.8522
	bio19	114.517	114.082	111.066	108.567	107.994	97.6357	53.9414	53.2165
	bio1	616.443	615.748	614.963	121.57	116.925	116.889	114.403
	bio17	157.859	156.481	148.245	148.101	148.1	144.048
	bio12	197.601	197.474	196.224	193.005	186.417
	bio4	3598.9	3506.89	767.268	448.324
	bio10	2676.67	2655.62	1164.79
	bio11	4334.81	4242.6
	bio7	1079356
	Echinacea angustifolia (ECHANG)	Iteration1	Iteration2	Iteration3	Iteration4	Iteration5	Iteration6	Iteration7	Iteration8	Iteration9	Iteration10	Iteration11	Iteration12	Iteration13	Iteration14
	bio8	9.79635	9.79208	9.75023	9.65226	8.77432	8.75121	8.15296	7.58899	7.00196	6.9459	6.04459	6.01862	5.53787	2.03232
	bio2	394.271	392.979	391.196	367.301	321.232	237.984	143.159	4.88093	4.88087	4.87751	4.8458	3.25721	3.20158	2.26862
	bio18	33.1117	33.1064	32.643	30.2491	29.9532	29.9473	29.5036	29.4761	24.5912	23.0622	9.47646	9.20052	4.87734	3.4991
	bio15	21.9488	21.9394	21.9185	21.3229	21.3115	21.2866	20.9154	20.8773	13.6884	13.0284	12.734	12.0583	4.34861	3.61609
	bio7	634372	982.962	875.178	866.864	815.063	132.249	117.299	17.3448	17.2443	15.2454	15.1833	4.46534	4.11509	4.11114
	bio13	34.9924	34.992	33.9599	33.9569	31.2268	30.0138	29.8976	28.1081	26.2126	25.4282	15.8706	15.1386	8.5247	5.22545
	bio10	4853.22	4782.97	1942.2	1942.09	536.115	426.921	28.4178	27.5479	25.2763	24.7625	22.586	12.1796	11.1395
	bio19	2998.21	2986.67	2983.31	97.6849	96.1117	93.5541	93.1391	91.1362	74.9011	24.0833	22.1371	19.6371
	bio9	234.115	232.653	232.624	48.1021	47.9809	46.3988	45.5762	45.4904	45.297	41.0513	41.028
	bio16	101.275	101.238	94.9117	86.7018	81.7074	70.6688	70.3006	68.7692	48.4503	48.361
	bio14	84.6914	84.4969	84.4893	84.2018	75.2536	80.6105	80.1939	80.1508	77.7699
	bio12	163.732	163.72	158.341	157.985	151.192	144.631	144.629	142.646
	bio3	501.968	501.021	499.416	449.494	319.944	307.666	270.458
	bio5	515647	714.501	663.982	656.661	602.074	461.718
	bio4	6015.91	5923.23	1129.31	1111.76	826.53
	bio1	2208.71	2196.09	2163.6	2138.74
	bio17	3072.05	3060.55	3059.25
	bio11	18678.5	18592.7
	bio6	1932705
	Geum triflorum (GEUTRI)	Iteration1	Iteration2	Iteration3	Iteration4	Iteration5	Iteration6	Iteration7	Iteration8	Iteration9	Iteration10	Iteration11
	bio2	187.261	187.201	182.089	98.4445	64.8824	64.3032	3.24359	3.0183	3.01753	1.48644	1.48634
	bio5	539283	362.867	362.335	96.1381	44.2717	43.8766	28.9767	24.251	24.0311	2.21181	2.21175
	bio6	826751	313.295	312.526	241.758	41.7861	41.5607	14.5989	12.7316	12.5972	2.96353	2.70332
	bio19	51.9763	51.9194	51.4304	50.8063	49.4141	47.5309	46.8137	31.1193	25.1382	24.7084	3.71828
	bio18	28.6236	28.5857	28.3659	27.5957	26.244	26.2416	26.0941	12.5471	11.2145	10.9834	4.98644
	bio8	6.30352	6.27727	6.04226	6.0207	5.95254	5.94966	5.94666	5.41956	5.33824	5.18293	5.17209
	bio15	13.2426	13.226	12.9189	12.8763	12.6934	11.8232	11.8116	8.31792	7.92107	7.91047	5.26418
	bio9	7.98871	7.9791	7.78895	7.78487	7.75582	7.67359	7.67347	7.62012	7.54874	7.02319	6.37696
	bio14	47.2582	47.2282	47.1771	47.1518	47.0559	47.0531	46.5507	42.8364	7.39518	7.31984	7.24495
	bio13	84.4496	84.3291	83.8895	83.8094	83.7588	45.4256	44.1122	26.6432	25.4765	24.9272
	bio1	377.861	377.86	347.262	157.469	32.2019	32.2016	31.8836	30.2588	29.9806
	bio17	70.4574	70.3527	69.4731	68.9895	68.9762	63.2467	63.0541	57.204
	bio12	149.714	149.689	149.596	147.679	147.614	87.0402	86.2773
	bio3	132.666	132.658	122.086	107.294	107.156	105.39
	bio16	195.135	195.006	194.375	191.125	189.178
	bio11	1649.45	1648	463.055	460.079
	bio10	2030.14	2029.81	700.919
	bio4	2484.47	2482.36
	bio7	1585071
	Penstemon grandiflorus (PENGRA)	Iteration1	Iteration2	Iteration3	Iteration4	Iteration5	Iteration6	Iteration7	Iteration8	Iteration9	Iteration10	Iteration11	Iteration12	Iteration13
	bio14	60.4419	59.7897	59.6773	59.4459	59.4453	58.2293	56.529	55.1814	54.7408	54.4775	11.3729	10.9198	2.63526
	bio7	384579	639.189	615.879	540.433	515.872	312.396	78.2786	78.2513	4.52586	4.42236	4.19062	2.76852	2.73476
	bio2	645.754	643.482	628.872	618.455	590.232	98.6213	51.199	25.1357	4.68093	4.53082	4.5262	4.52616	4.03907
	bio8	10.4167	9.95456	9.93775	9.93335	9.3594	9.34896	9.22989	9.16718	9.16675	9.08577	8.39338	6.72616	6.30259
	bio13	18.0331	17.9406	17.517	17.508	17.2336	14.7717	14.7145	14.3556	14.1161	14.062	13.8458	8.41991	6.39069
	bio10	2879.95	2778.7	2775.77	1170.15	284.9	283.037	242.499	57.73	11.3763	11.3536	10.7219	8.54851	7.32689
	bio18	71.5025	70.9157	60.8308	60.7531	60.0965	58.3495	57.9601	57.9039	57.4973	55.192	54.3721	10.5765	8.12612
	bio15	33.7079	33.0655	33.0199	31.6458	31.5039	31.49	31.3638	30.0694	29.9703	18.3505	14.101	12.5982
	bio16	126.187	123.885	102.858	93.005	89.3135	89.2172	87.1581	85.3752	84.4734	66.6799	66.6205
	bio19	37410.8	37389.9	95.4304	93.394	92.9414	92.1912	86.7589	84.4836	81.5505	77.7074
	bio12	169.522	165.441	156.028	125.755	103.325	102.744	95.1544	94.4595	93.0127
	bio9	538.648	532.11	271.101	270.833	266.352	253.415	222.413	219.09
	bio5	345776	420.567	399.708	373.782	323.096	322.09	299.066
	bio4	4961.5	4752.17	4720.59	773.703	551.875	521.051
	bio3	759.531	757.956	738.643	738.643	673.032
	bio1	1345.28	1344.9	1269.84	1197.27
	bio11	12721.2	12456.4	11853.8
	bio17	37721.6	37691.1
	bio6	984400
	Potentilla arguta (POTARG)	Iteration1	Iteration2	Iteration3	Iteration4	Iteration5	Iteration6	Iteration7	Iteration8	Iteration9	Iteration10	Iteration11
	bio1	488.002	486.634	482.544	79.1352	78.2834	75.8047	4.38606	3.98382	3.94424	3.86932	3.86801
	bio2	122.79	122.757	111.377	107.071	28.3894	28.2351	19.0483	19.0154	1.80722	1.80476	1.77966
	bio4	3191.2	3176.71	539.686	260.292	63.4509	58.4616	34.3903	34.1878	3.52022	3.508	3.40332
	bio13	37.24	37.1666	37.0946	36.6245	36.2707	36.196	36.1457	13.5452	13.4483	13.1732	4.85654
	bio8	6.47359	6.47304	6.43576	6.43505	6.40465	6.32313	6.30275	6.11577	6.06449	6.05516	5.58092
	bio15	25.1264	25.0262	24.0269	24.0167	23.9806	11.0826	11.0505	11.0493	11.0236	10.5481	8.12208
	bio9	10.2824	10.2811	10.1856	10.1412	10.0944	9.82037	9.74468	9.74466	9.73042	9.52105	9.29791
	bio19	39.4633	39.4562	38.5646	38.4178	38.3461	30.4276	26.9557	14.9971	14.9642	12.8038	9.46218
	bio14	49.7485	49.6694	49.6394	48.657	47.5644	44.1442	42.5033	41.4465	41.4353	9.67594	9.5179
	bio18	57.9558	57.9478	53.9188	52.6812	52.6609	40.0931	37.1241	15.9546	15.8145	14.623
	bio17	67.9814	67.9492	67.9478	66.0868	66.0481	57.8323	57.8016	56.1616	56.1588
	bio3	110.785	110.559	110.486	109.21	66.2799	65.4196	64.9358	64.4208
	bio16	107.672	107.659	107.564	107.505	107.326	74.2155	72.2127
	bio5	373998	303.279	262.692	211.149	96.0095	86.4717
	bio12	155.988	155.938	150.518	148.574	148.242
	bio6	721296	426.588	284.722	278.08
	bio10	2636.03	2622.48	965.567
	bio11	3680.37	3666.04
	bio7	852483
	Ratibida columnifera (RATCOL)	Iteration1	Iteration2	Iteration3	Iteration4	Iteration5	Iteration6	Iteration7	Iteration8	Iteration9	Iteration10	Iteration11
	bio2	109.837	109.823	101.953	96.9737	29.5711	12.1281	12.064	12.0394	3.00903	3.00032	2.96108
	bio15	14.586	14.5856	14.0916	13.891	13.3523	13.3385	6.54327	5.92215	5.2852	5.28518	3.52217
	bio8	4.60068	4.60055	4.57045	4.56383	4.55384	4.00932	3.88229	3.87174	3.84771	3.56332	3.55073
	bio18	10.7528	10.7477	10.5325	10.4512	10.4503	10.4272	7.00592	6.99595	6.99387	3.75549	3.66525
	bio4	4435.52	4435.12	669.092	512.473	46.7873	31.7935	31.7782	31.5838	4.77456	4.71003	4.23024
	bio5	814192	413.022	363.269	97.3848	78.2165	7.35392	5.65071	5.64161	5.49972	4.99302	4.73888
	bio13	25.623	25.566	25.0289	24.8309	24.2799	24.1283	24.1106	23.2055	22.8978	6.699	6.69161
	bio19	24.1994	24.1993	20.3782	20.3239	20.2611	20.2611	17.1203	15.7981	15.7969	13.5314	7.60619
	bio9	10.125	10.1236	10.1181	9.81618	9.78045	9.43088	9.25348	9.2478	9.17198	8.95949	7.74291
	bio14	53.7245	53.3682	53.2755	53.2232	51.8102	51.7468	51.3423	15.0712	15.0411	14.5799
	bio16	65.769	65.7125	65.7125	64.8032	64.7545	64.4027	35.0648	34.8741	34.793
	bio3	52.6729	52.6677	49.9142	46.3822	46.3692	42.3687	42.3541	42.2396
	bio17	75.1082	74.4675	74.1805	73.1851	72.7383	72.7121	66.2739
	bio12	153.229	153.203	145.536	145.221	145.137	145.013
	bio1	995.634	994.934	991.953	210.078	176.281
	bio7	1532922	821.188	595.067	588.362
	bio10	4710.56	4710.25	1421.7
	bio11	14192.8	14186.7
	bio6	3352897
	Rudbeckia hirta (RUDHIR)	Iteration1	Iteration2	Iteration3	Iteration4	Iteration5	Iteration6	Iteration7	Iteration8	Iteration9	Iteration10	Iteration11
	bio2	145.614	145.614	106.769	106.769	39.9081	13.5581	11.6484	11.6338	1.86868	1.85976	1.84595
	bio18	8.79853	8.79758	8.76441	8.68944	8.56013	8.50448	6.35047	5.99962	5.31328	3.3826	2.47934
	bio8	2.93904	2.93779	2.91026	2.9003	2.8842	2.80928	2.77964	2.77946	2.75789	2.74992	2.60855
	bio4	3224.34	3223.96	911.049	540.667	59.9595	48.1896	43.6464	43.4126	3.61552	3.55491	3.54905
	bio15	18.6294	18.6142	18.5604	17.746	17.6668	16.9353	14.6252	11.8369	9.09113	9.0792	4.69016
	bio5	757303	578.739	541.182	236.129	228.361	6.23126	5.47238	5.3362	5.22467	5.20408	5.05952
	bio9	6.50691	6.50291	6.4335	6.42224	6.41993	6.37862	6.37828	6.34941	6.32417	6.32114	6.28369
	bio13	32.849	32.7834	32.764	30.1268	28.7512	28.4305	27.6851	27.136	27.1357	7.9364	7.86352
	bio19	26.3057	26.3039	26.2978	26.2749	24.7426	24.3532	18.8536	16.9628	16.5957	11.81	9.23955
	bio14	49.0792	49.079	48.8444	48.2582	48.2487	47.0655	46.5696	17.7126	17.6226	15.9665
	bio16	58.1427	58.0953	57.9359	53.7612	50.9912	50.7385	37.6201	37.0918	36.4725
	bio3	111.776	111.739	111.383	107.971	99.5704	76.1484	62.8064	62.5644
	bio17	81.21	81.2062	80.8957	80.7095	80.6663	80.6463	69.8434
	bio12	102.1	102.097	101.827	101.819	100.77	100.76
	bio1	1698.46	1698.28	1633.18	366.664	359.162
	bio7	929196	1190.34	598.575	553.528
	bio10	4415.35	4415.33	1756.54
	bio11	15081.4	15080.5
	bio6	2441140
	Artemisia frigida (ARTFRI)	Iteration1	Iteration2	Iteration3	Iteration4	Iteration5	Iteration6	Iteration7	Iteration8	Iteration9	Iteration10	Iteration11
	bio2	167.126	166.291	164.728	147.405	25.3604	25.2305	24.9512	24.8442	6.3166	1.98223	1.97302
	bio1	367.972	366.949	361.268	34.5631	29.518	29.3313	28.1221	28.047	26.1116	2.87169	2.25115
	bio4	2334.66	2334.45	402.822	168.162	40.9424	40.6547	39.5883	39.5774	13.6344	2.73465	2.71276
	bio8	3.19828	3.18382	3.17854	3.1454	3.13216	3.12979	2.84791	2.84644	2.84493	2.84469	2.83847
	bio9	4.32711	4.31088	3.96165	3.94008	3.89548	3.87716	3.5065	3.50428	3.4751	3.46524	3.24761
	bio18	20.495	20.4869	20.4859	19.0582	16.9426	15.1569	8.11496	7.63508	7.54312	7.15645	3.26184
	bio15	19.307	19.2479	19.2183	18.8634	17.9685	14.1792	9.14216	8.54625	8.54028	8.47403	4.17638
	bio19	41.0573	41.0494	41.0022	39.6051	34.889	31.3308	17.5313	15.212	14.9786	14.7189	5.42265
	bio14	45.6829	45.4845	45.4839	45.415	45.401	45.3985	45.3006	9.68944	9.55896	9.38907	8.63017
	bio13	56.6057	56.5125	56.4594	55.5145	50.4555	38.3097	23.4284	23.3814	23.3715	23.117
	bio5	821733	247.526	245.4	130.699	43.826	43.0807	36.8399	36.8374	35.5673
	bio3	133.072	132.515	121.998	118.301	57.2949	57.2923	57.2923	57.2235
	bio17	65.1939	64.7571	64.7399	64.1904	63.6931	62.6596	62.6475
	bio12	107.377	107.28	107.274	104.902	102.186	67.7589
	bio16	134.197	134.185	133.961	133.752	126.62
	bio6	1190508	286.793	248.678	242.164
	bio10	1785.25	1784.69	815.28
	bio11	2758.24	2757.37
	bio7	1292283
	Asclepias speciosa (ASCSPE)	Iteration1	Iteration2	Iteration3	Iteration4	Iteration5	Iteration6	Iteration7	Iteration8	Iteration9	Iteration10	Iteration11
	bio2	141.507	141.505	114.331	59.5001	58.3799	38.6346	38.3592	38.2822	3.07241	1.82683	1.82632
	bio5	584946	251.59	220.792	164.934	163.35	38.4898	36.3305	35.7403	15.7577	3.10301	3.05971
	bio13	201.034	201.009	200.635	197.787	114.711	113.91	73.9078	5.46854	5.29982	5.29974	3.31649
	bio8	5.00656	5.00243	5.0011	4.99928	4.9985	4.98201	4.73614	4.69445	4.60059	4.29861	4.29846
	bio14	25.6747	25.6724	25.637	25.6357	24.9721	24.8809	24.7187	24.4684	24.4486	24.1875	4.36344
	bio6	1611227	600.621	384.757	77.8658	73.8945	37.9166	37.2502	36.2974	18.9702	4.406	4.40553
	bio15	11.088	11.03	10.9868	10.5066	9.82041	9.29801	7.13077	6.50207	6.33531	6.30145	5.11217
	bio18	35.612	35.6107	34.7034	30.6207	29.584	29.5095	17.6804	6.69513	6.69466	6.34622	6.10114
	bio9	8.14996	8.11278	8.01896	8.01775	7.98475	7.90043	7.89319	7.21932	7.20879	6.69507	6.46883
	bio17	33.4308	33.4308	33.4044	33.3759	33.2145	32.939	31.3777	30.1682	29.9447	29.6534
	bio1	347.279	347.279	340.111	154.848	149.823	42.2456	41.2393	40.5272	38.0759
	bio3	62.6662	62.6137	61.9251	55.7068	55.2285	52.251	52.2148	51.7584
	bio19	157.302	157.235	151.257	137.848	127.235	126.882	88.5925
	bio12	178.499	178.324	178.218	178.182	133.456	133.234
	bio10	1122.99	1122.85	443.058	245.817	241.792
	bio16	386.159	385.472	384.754	357.628
	bio4	2493.82	2492.8	666.741
	bio11	3791.1	3790.41
	bio7	1794588
	Helianthus maximiliani (HELMAX)	Iteration1	Iteration2	Iteration3	Iteration4	Iteration5	Iteration6	Iteration7	Iteration8	Iteration9	Iteration10	Iteration11	Iteration12	Iteration13
	bio2	177.841	177.667	151.087	133.17	54.2426	12.3583	12.1806	12.0773	2.84083	2.74735	2.6933	2.62365	2.61982
	bio18	16.5658	16.513	16.5093	16.4312	16.1873	16.1286	7.79221	7.60186	7.60131	3.75073	3.09392	3.0504	3.0229
	bio8	6.52963	6.5042	6.34147	6.20955	5.80781	5.46646	4.85971	4.80461	4.42522	4.20798	4.1668	3.96472	3.95831
	bio15	29.2721	29.2688	28.914	28.7753	27.6533	23.934	16.7222	12.8632	11.7986	11.032	11.0222	4.35234	4.27815
	bio13	40.6022	40.5862	39.8978	38.3523	37.3556	37.35	35.9857	35.3177	35.1031	9.24695	5.54214	4.89828	4.84459
	bio4	10297.3	10297.3	2120.38	1639.36	102.465	79.1111	78.7549	74.8601	11.0161	10.9853	10.7306	10.565	5.45812
	bio10	5624.95	5624.67	1983.06	651.175	584.552	21.2262	16.8371	16.5498	16.5021	16.1434	10.4232	9.24057	8.70062
	bio9	17.367	17.3433	17.1898	17.0794	17.0772	17.009	16.6153	15.2097	15.1789	14.6518	12.0207	11.1646
	bio14	98.1663	98.0485	98.0485	98.0484	95.713	95.7128	87.4241	29.242	29.1698	19.9925	14.0139
	bio19	48.2422	48.2422	46.0083	44.9191	44.6652	44.5201	36.2699	35.9941	32.9505	20.1791
	bio16	72.1389	72.0938	72.0778	71.5806	71.0117	69.5745	51.7674	51.7671	49.0087
	bio3	173.325	173.288	165.566	109.931	103.644	80.7812	80.5227	80.3938
	bio17	116.224	115.817	115.698	114.752	114.625	114.568	93.9015
	bio12	180.866	180.303	174.012	173.863	173.71	169.299
	bio5	655788	845.47	752.843	682.743	588.6
	bio7	1407307	2364.81	1742.06	1663.57
	bio1	2518.34	2514.85	2141.18
	bio11	36922.8	36922.3
	bio6	3355110
	Helianthus pauciflorus (HELPAU)	Iteration1	Iteration2	Iteration3	Iteration4	Iteration5	Iteration6	Iteration7	Iteration8	Iteration9	Iteration10	Iteration11	Iteration12	Iteration13
	bio15	22.9764	22.9751	22.5731	20.7733	20.6053	10.4765	10.2308	10.2108	10.2105	9.51177	7.0676	6.62887	1.62976
	bio18	51.0702	50.376	48.806	48.7482	48.6538	43.3553	42.967	13.6124	12.7803	11.726	2.99268	2.75806	2.50865
	bio19	140.001	138.52	136.519	136.181	136.115	125.597	125.585	31.8522	31.8522	26.6753	5.15348	4.10338	2.53261
	bio2	238.598	238.579	233.781	232.243	76.6808	74.6843	59.3795	57.8184	3.5621	3.51468	3.25053	3.23333	3.10739
	bio5	473950	372.498	357.92	204.535	196.514	190.236	17.8056	12.8306	10.4739	10.299	6.84417	3.62039	3.37636
	bio4	4231.66	4184.52	961.934	525.873	112.543	101.926	88.9678	88.9504	12.6586	12.6196	12.5234	3.50112	3.44053
	bio8	9.14692	9.02158	8.86382	8.74446	8.74424	8.31684	8.0426	7.2321	6.94131	6.78502	5.17953	4.83159	4.46015
	bio14	52.6607	52.0086	52.0071	51.7354	51.7346	51.734	51.0304	45.2442	43.549	13.8964	13.3484	13.2268
	bio9	25.0353	24.7887	24.6248	24.6068	24.6029	22.1513	20.4309	19.4707	19.3561	19.3561	19.2985
	bio13	54.6287	54.3157	53.8703	48.9097	48.0084	46.9995	46.9944	36.7196	34.5628	32.6665
	bio17	69.7076	69.6729	69.6645	66.725	66.7038	65.0558	63.6146	61.3902	60.3349
	bio3	278.148	278.052	277.952	273.703	181.613	172.412	164.207	161.891
	bio16	257.398	256.716	255.55	244.204	243.782	166.079	166.016
	bio1	1175.23	1162.26	1141.32	274.91	265.077	265.058
	bio12	276.67	276.67	276.625	273.625	273.229
	bio7	694458	895.689	775.758	717.434
	bio10	3487.9	3437.8	1336.11
	bio11	8245.88	8228.91
	bio6	1207181
	Liatris aspera (LIAASP)	Iteration1	Iteration2	Iteration3	Iteration4	Iteration5	Iteration6	Iteration7	Iteration8	Iteration9	Iteration10	Iteration11	Iteration12	Iteration13
	bio2	151.01	150.859	140.844	120.965	40.476	18.1079	13.2439	3.22742	3.21641	3.19183	3.098	3.09237	1.88077
	bio8	2.85881	2.84975	2.74124	2.67207	2.6698	2.63758	2.63725	2.56481	2.51576	2.49284	2.47797	2.06935	1.92491
	bio18	8.35296	8.34172	7.9204	7.71349	7.22212	7.20981	6.57369	6.23295	5.69029	5.58548	2.54118	2.53929	2.3219
	bio15	68.3678	68.2263	68.1726	68.1477	67.5645	56.3831	43.2475	13.6032	9.51243	7.58964	7.41124	4.42344	3.17964
	bio13	22.3761	22.338	21.7914	21.7905	20.4973	20.062	19.7733	18.8312	18.795	18.7849	7.26163	6.8586	5.79588
	bio10	4645.19	4619.71	1440.65	364.056	345.026	9.57688	8.40425	7.90103	7.58448	7.4971	7.47743	6.18123	6.18044
	bio9	16.4866	16.4288	16.3704	16.1977	15.946	15.7758	15.6292	15.1594	15.0734	15.0319	14.7619	8.45282	6.66825
	bio3	347.155	347	346.752	261.244	187.86	151.585	118.138	14.0779	13.8415	13.7426	13.0902	12.4888
	bio19	77.6707	77.6415	76.3175	75.9225	75.833	75.3344	57.4755	48.0969	47.0487	21.9503	21.4814
	bio16	67.0746	66.977	64.5045	64.3394	62.0633	58.8276	31.1395	29.9742	28.6975	28.2584
	bio14	99.0596	98.8251	98.6951	96.7712	96.0738	94.9305	93.9794	93.3753	47.3857
	bio17	120.651	120.643	120.557	119.638	114.047	111.495	106.587	101.366
	bio4	8316.49	8264.12	1694.59	1155.92	190.781	153.251	134.355
	bio12	211.016	211.004	196.002	194.544	192.66	191.113
	bio5	457078	474.188	472.639	451.927	413.018
	bio7	829538	1697.31	1398.27	1295.33
	bio1	2347.78	2345.18	2218.2
	bio11	25457	25400.3
	bio6	2117057
	Liatris punctata (LIAPUN)	Iteration1	Iteration2	Iteration3	Iteration4	Iteration5	Iteration6	Iteration7	Iteration8	Iteration9	Iteration10	Iteration11	Iteration12	Iteration13
	bio18	27.1704	27.1689	27.1253	25.5228	24.7413	23.0578	16.5835	16.0906	16.0898	15.7378	5.189	5.17134	1.88266
	bio4	5108.3	5099.61	631.908	416	86.0911	85.4413	82.7574	65.562	12.3457	10.9094	10.8585	3.97377	3.46087
	bio2	123.762	123.196	121.608	113.011	38.3704	38.3094	37.4972	32.5253	6.49574	6.27928	6.21817	6.03477	4.37627
	bio8	9.87235	9.84227	9.77962	9.54156	9.53324	9.48289	8.85083	6.3707	5.72254	5.71706	5.33631	5.23807	4.77161
	bio15	14.6415	14.6385	14.3582	13.1317	13.1305	13.0361	6.71722	6.6471	6.4969	6.18235	6.1743	5.80199	5.3624
	bio5	860983	527.434	441.866	105.926	61.7446	61.6864	61.0657	14.8276	13.7583	13.4373	11.559	7.6999	5.63936
	bio19	199.669	198.738	198.587	196.374	195.925	83.9788	62.981	62.6174	62.6173	11.3447	10.8597	7.61883	6.11149
	bio13	32.325	32.1626	32.0937	30.6994	29.0852	29.0807	27.9913	27.616	27.3654	26.4996	11.0381	10.34
	bio9	25.8103	25.8052	25.7488	25.5914	25.534	23.9483	22.4463	21.1875	21.0347	19.4569	19.3907
	bio16	88.145	87.7741	87.0991	78.5362	75.7487	75.4228	55.3296	55.2581	54.9855	54.97
	bio14	88.2034	88.2026	87.3365	86.7922	86.5884	72.3392	70.3867	69.9867	69.3453
	bio3	180.274	179.735	139.684	139.646	123.541	123.068	119.045	119.041
	bio1	1108.2	1102.19	1089.96	180.705	135.486	135.022	131.583
	bio12	158.709	158.579	156.346	156.079	155.808	153.43
	bio17	252.511	251.856	251.841	246.322	246.292
	bio7	994936	544.346	447.141	444.144
	bio10	5409.24	5408.98	1692.54
	bio11	14591.3	14552.6
	bio6	2473099
	Solidago rigida (SOLRIG)	Iteration1	Iteration2	Iteration3	Iteration4	Iteration5	Iteration6	Iteration7	Iteration8	Iteration9	Iteration10	Iteration11	Iteration12
	bio8	3.8454	3.84469	3.84163	3.79942	3.79666	3.27122	3.16555	3.08448	2.94889	2.92827	2.87546	2.72241
	bio2	190.982	190.005	183.151	182.998	59.6878	39.5783	37.3664	37.3633	3.89741	3.86814	3.78477	3.74554
	bio15	34.1154	34.1078	33.7249	32.3719	32.2816	31.4235	15.5497	13.6732	13.2614	13.1595	12.417	4.33153
	bio18	16.9294	16.9256	16.858	16.5645	16.4415	16.1872	14.1091	14.0701	13.85	4.83839	4.82432	4.76359
	bio4	3937.5	3932.44	703.316	457.549	64.1246	52.1418	48.3357	47.4078	6.98949	6.96548	6.05283	5.51473
	bio5	492321	352.645	341.416	168.387	162.203	10.6683	9.41971	9.41031	8.07292	7.82339	7.05417	6.50671
	bio13	23.3191	23.2738	23.1207	21.4887	21.3438	21.2834	21.0992	21.0525	20.1333	8.17742	7.72141	7.0344
	bio9	14.9973	14.9913	14.9748	14.936	14.907	14.7641	14.6738	14.0953	13.7378	13.6907	10.5992	8.20002
	bio14	89.6502	89.6484	87.4448	87.2804	84.7871	81.2907	80.245	37.5989	37.4714	35.6542	13.4071
	bio19	72.5461	72.4918	71.8735	71.8576	71.706	71.468	66.3789	44.0385	41.7846	39.7457
	bio16	78.2034	78.0046	77.3315	76.0034	75.8762	75.7573	45.7972	45.7971	45.3412
	bio3	171.753	171.682	168.94	163.563	124.008	113.407	105.349	105.131
	bio17	171.095	170.822	167.279	166.181	162.213	160.896	154.661
	bio12	180.761	180.499	175.641	175.597	174.865	174.233
	bio1	1136.5	1134.65	1127.69	282.292	276.449
	bio7	649602	707.679	543.961	522.404
	bio10	3718.29	3718.02	1129.43
	bio11	11719.6	11718.4
	bio6	1563489
	Symphyotrichum novae-angliae (SYMNOV)	Iteration1	Iteration2	Iteration3	Iteration4	Iteration5	Iteration6	Iteration7	Iteration8	Iteration9	Iteration10	Iteration11	Iteration12
	bio2	404.623	404.312	351.45	347.511	135.93	9.78245	2.30679	2.24479	2.24479	2.24413	2.12954	1.8867
	bio5	250411	275.238	262.809	142.763	136.387	119.711	3.48428	3.4719	3.18952	2.99464	2.98347	2.88854
	bio8	4.18204	4.18138	4.17824	4.17792	4.17761	4.04682	4.03116	4.01359	3.90896	3.90594	3.49384	3.18601
	bio15	49.4221	49.41	47.1878	47.1041	47.0073	40.9059	37.2884	36.291	16.9202	15.0022	14.9584	3.29292
	bio4	1357.79	1356.61	526.298	334.505	92.7061	28.9604	3.60747	3.57832	3.5615	3.53898	3.53707	3.50593
	bio9	4.75092	4.75025	4.68927	4.671	4.38057	4.3689	4.33157	4.30904	4.30072	4.19452	3.86836	3.65485
	bio18	14.2043	14.1946	13.9812	13.9777	13.9755	13.56	13.0824	12.8471	9.6844	8.09605	4.53998	4.40115
	bio13	16.0153	15.9929	15.8559	15.8453	15.7002	15.0768	15.0165	14.5296	13.7856	13.7676	5.11619	4.62522
	bio14	84.5921	84.5463	82.7198	81.0923	79.0539	75.9504	71.1804	39.0367	38.9971	15.9284	15.9147
	bio16	43.889	43.8855	43.7536	43.5738	42.1651	40.4383	39.9706	35.8487	26.4252	23.1672
	bio19	85.3915	85.3881	85.1517	84.9564	81.5575	77.0346	70.3597	61.3357	48.8427
	bio12	117.984	117.864	117.612	117.458	117.24	113.046	111.386	104.346
	bio17	142.008	141.594	141.454	140.811	130.558	130.214	128.912
	bio1	765.874	765.763	688.675	160.142	155.55	137.022
	bio3	319.289	319.064	307.298	294.554	221.065
	bio7	431463	824.86	539.087	506.763
	bio10	1307.87	1307.79	774.062
	bio11	3784.71	3778.11
	bio6	651383
	Verbena hastata (VERHAS)	Iteration1	Iteration2	Iteration3	Iteration4	Iteration5	Iteration6	Iteration7	Iteration8	Iteration9	Iteration10	Iteration11	Iteration12
	bio13	26.8118	26.7957	26.6995	26.6995	26.4846	25.8506	25.838	25.3866	25.0564	9.18186	7.73336	2.71416
	bio2	282.679	282.106	216.105	214.352	117.776	12.231	12.1053	3.17958	3.17957	3.12494	2.88871	2.81719
	bio8	3.96989	3.96988	3.96422	3.9577	3.95326	3.85925	3.85826	3.85723	3.58866	3.42603	2.94109	2.91262
	bio5	314801	293.519	273.15	137.699	136.655	117.181	114.03	4.31312	3.72811	3.63977	3.5382	3.31433
	bio18	24.4003	24.4003	24.3145	24.3104	24.3023	23.7411	22.0632	20.5126	14.9904	8.42615	4.77698	3.58618
	bio9	4.32731	4.32728	4.3186	4.29849	4.12421	4.12421	4.10273	4.09235	4.05955	4.05317	4.05122	3.87096
	bio15	42.689	42.6327	41.8751	40.1306	39.4112	37.5054	36.3147	33.4434	16.3763	15.8345	10.7462	4.27739
	bio4	1402.36	1401.9	516.764	283.286	66.454	30.3728	29.2165	4.51989	4.47109	4.46955	4.4566	4.42626
	bio19	73.3203	73.3085	72.2779	71.624	71.1766	62.5839	55.3539	50.3258	42.1986	25.313	13.5464
	bio14	97.9504	97.9503	97.7206	94.8319	91.8233	91.6734	45.9838	37.5188	36.7279	29.3851
	bio16	72.2603	72.2077	71.9777	71.9689	68.8628	68.0815	61.9268	61.2103	45.9952
	bio12	134.63	134.583	134.215	134.04	133.511	129.189	119.237	117.349
	bio1	862.606	862.084	775.182	144.432	143.933	125.575	122.514
	bio17	160.381	160.272	159.991	159.977	156.667	156.664
	bio3	204.017	203.626	191.386	184.873	175.572
	bio7	451856	605.728	316.667	290.603
	bio10	1457.01	1456.76	880.379
	bio11	4256.02	4256.01
	bio6	704185
	Verbena stricta (VERSTR)	Iteration1	Iteration2	Iteration3	Iteration4	Iteration5	Iteration6	Iteration7	Iteration8	Iteration9	Iteration10	Iteration11	Iteration12	Iteration13
	bio8	5.01436	5.01436	5.01148	4.97321	4.90399	4.82438	4.207	4.17653	4.06506	4.05208	3.859	3.77337	2.35701
	bio7	282234	616.405	431.39	345.703	145.91	145.445	105.917	9.34836	9.32987	9.3158	9.31271	7.99912	4.6168
	bio13	17.2205	17.2192	16.6776	16.2688	15.7257	15.3929	15.193	14.9372	14.532	14.3813	6.66695	6.00623	4.8955
	bio3	430.976	430.812	392.421	360.943	68.4321	67.6963	67.6407	7.17947	7.15753	6.74628	6.73955	5.99701	5.37564
	bio14	80.7047	80.4977	78.026	72.1849	72.1846	65.6034	59.7424	58.3916	57.711	18.0562	17.596	5.68454	5.67378
	bio18	27.509	27.4032	26.6463	26.4132	25.2834	24.5303	24.5251	24.2773	21.9781	21.4194	6.51572	6.38798	6.05262
	bio9	29.1508	29.1376	28.9987	28.9641	27.8976	15.8095	15.7767	15.7761	15.6924	15.6559	14.8785	14.8041	6.12001
	bio5	361497	733.115	692.577	310.913	241.92	239.99	17.6494	16.4705	15.5671	15.49	15.4721	15.2522
	bio15	52.9253	52.925	52.7921	51.3819	46.8058	46.7939	44.4627	43.9999	28.3777	18.335	17.9629
	bio16	73.2915	73.2601	70.9336	70.1019	70.0719	68.642	68.5975	68.5911	44.1064	41.517
	bio17	303.5	303.286	299.893	299.44	276.089	109.559	107.034	106.914	87.5788
	bio12	152.151	151.593	135.341	132.228	131.732	131.646	128.612	127.532
	bio4	2290.93	2290.93	586.83	287.161	214.477	205.776	201.712
	bio1	1406.82	1402.26	1231.07	303.447	248.096	247.368
	bio19	299.733	297.918	294.299	292.639	276.843
	bio2	648.383	648.056	544.092	523.336
	bio10	2883.74	2882.23	1614.94
	bio11	7913.53	7907.77
	bio6	626068
Grasses	Hesperostipa comata (HESCOM)	Iteration1	Iteration2	Iteration3	Iteration4	Iteration5	Iteration6	Iteration7	Iteration8	Iteration9	Iteration10	Iteration11	Iteration12
	bio1	653.215	646.676	639.731	62.6169	62.1624	62.1161	60.6198	4.15131	4.042	4.0407	3.54979	3.10956
	bio2	367.944	367.319	362.317	361.789	38.3353	8.42679	7.98108	1.74489	1.73861	1.73755	1.72604	2.75981
	bio4	2572.35	2571.02	679.437	386.801	61.7912	14.13	13.9104	2.61287	2.59818	2.59329	2.59316	3.19921
	bio8	3.53295	3.5329	3.51576	3.35065	3.34959	3.2884	3.28585	3.27418	3.20154	3.19539	2.71649	4.19503
	bio15	22.2071	22.2051	22.0777	21.9544	20.354	20.1422	15.2645	14.8592	7.26107	4.35457	3.66492	4.27297
	bio12	56.9714	56.816	56.436	50.3116	49.8098	49.5571	33.0981	30.0283	19.9637	19.7265	4.38621	5.35232
	bio19	23.2358	22.674	22.6129	17.6005	16.9604	16.8109	15.6357	14.6844	14.0937	12.0798	4.59498	5.7437
	bio9	5.19528	5.16323	5.05639	5.04702	5.00335	4.99972	4.98345	4.97074	4.96855	4.95108	4.68077	6.48341
	bio14	23.0946	22.7957	22.1361	21.745	21.6959	21.257	19.4794	19.3006	19.2201	4.97729	4.96629
	bio18	40.5765	40.1015	39.5342	27.4246	27.4047	26.4322	25.6986	24.5042	23.8624	21.1775
	bio17	35.9736	35.652	34.9072	34.1826	33.8006	33.7998	30.5597	30.1833	30.1002
	bio13	51.6887	51.6833	51.6161	51.6114	49.7752	49.7729	34.7282	33.9466
	bio5	658278	187.572	150.31	76.7989	76.599	76.5326	73.596
	bio16	101.887	101.694	101.564	101.55	101.527	101.241
	bio3	246.482	246.216	230.498	228.811	108.048
	bio7	749027	516.326	495.632	469.3
	bio10	2332.07	2330.4	1066.47
	bio11	3358.27	3353.19
	bio6	896179
	Hesperostipa spartea (HESSPA)	Iteration1	Iteration2	Iteration3	Iteration4	Iteration5	Iteration6	Iteration7	Iteration8	Iteration9	Iteration10	Iteration11	Iteration12	Iteration13
	bio13	21.3293	21.3292	20.8842	20.2483	19.5675	17.4551	17.0424	16.0059	15.7932	15.7757	11.287	9.65391	2.77897
	bio2	379.228	378.975	274.037	268.048	247.639	21.2006	6.79085	3.45397	3.27446	3.27126	3.22054	3.10693	3.06234
	bio15	33.1536	32.8662	32.7919	32.6781	32.6044	32.601	30.3097	28.2154	19.2414	17.549	17.0733	3.99805	3.54687
	bio8	9.81396	9.79255	9.75945	9.67766	9.02784	8.6701	8.63662	7.50518	7.29757	6.97903	5.67939	5.60088	3.71721
	bio7	532592	803.824	514.32	511.381	146.216	16.1952	16.1362	8.23708	7.50562	7.37552	7.35937	6.42772	6.40886
	bio10	2649.73	2645.37	1161.41	255.777	200.625	199.866	14.3479	9.94407	8.04383	8.0207	7.36482	7.13036	6.48442
	bio9	48.7962	48.5545	48.0089	48.0069	41.2914	41.2246	40.704	11.771	11.1698	10.9899	10.1472	9.69367	9.51112
	bio18	69.8926	69.7231	63.2042	59.5748	54.11	53.7693	46.8652	46.3188	41.0689	18.7671	11.078	10.7535
	bio14	75.146	75.0224	74.878	74.3928	74.3903	73.153	73.1153	63.9963	63.7213	41.0333	18.6574
	bio16	95.3366	95.1634	89.1155	82.5534	79.7871	78.9267	77.5854	76.8362	56.6455	56.6255
	bio17	196.779	195.89	195.787	185.453	185.004	184.797	168.872	70.3349	64.7375
	bio12	143.107	142.987	137.883	135.013	130.96	129.083	128.206	126.365
	bio19	217.414	216.776	216.52	210.156	207.73	205.124	190.067
	bio5	352814	342.953	342.313	328.27	256.043	255.897
	bio3	408.147	407.509	361.128	336.509	332.04
	bio4	3760.89	3760.48	819.84	608.099
	bio1	1521.03	1510.72	1298.56
	bio11	10512.1	10508.1
	bio6	1091226
	Koeleria macrantha (KOEMAC)	Iteration1	Iteration2	Iteration3	Iteration4	Iteration5	Iteration6	Iteration7	Iteration8	Iteration9	Iteration10	Iteration11
	bio2	44.5179	44.509	34.7669	34.5641	16.8206	16.5764	16.3279	14.9431	13.7623	13.7623	1.80581
	bio13	117.358	116.984	115.58	114.67	114.588	67.7588	56.4255	4.02419	4.01337	2.68314	2.67974
	bio5	781220	184.521	154.45	111.496	27.0049	26.5576	26.0057	24.7462	11.1535	11.1402	2.77174
	bio8	6.76301	6.74496	6.74352	6.73017	6.72285	6.72099	6.13002	5.57099	5.01976	5.01382	4.65039
	bio15	11.0072	10.9695	10.8516	10.3601	10.1386	8.57798	8.43769	5.9447	5.94464	5.12553	4.69838
	bio6	1948828	477.805	322.917	284.231	36.0829	36.0742	34.725	33.9465	24.5544	24.549	5.34794
	bio14	38.808	38.7912	38.3965	37.8279	37.7121	37.516	34.8122	31.8623	31.8595	5.86877	5.8605
	bio9	10.5102	10.5099	10.0668	10.0557	9.97213	9.75921	7.8926	7.89259	6.91618	6.74361	6.72072
	bio18	40.9241	40.7766	39.2756	38.9401	38.3574	38.3039	8.21229	7.12891	7.12876	7.12621	6.79686
	bio3	49.8196	49.7079	49.0639	42.5542	37.7426	37.2772	36.0691	33.9649	33.5663	33.555
	bio17	53.0326	52.9581	52.3924	51.6431	51.6066	50.6925	46.3299	37.2642	37.2624
	bio1	429.442	429.441	407.109	38.6207	38.6026	38.5314	38.444	38.2827
	bio12	158.908	158.811	158.155	153.158	152.678	100.442	68.7775
	bio19	115.111	114.974	109.529	109.529	107.17	102.369
	bio16	259.568	258.944	251.354	240.063	237.543
	bio4	3231.55	3231.45	657.842	337.249
	bio10	2376.27	2375.98	784.117
	bio11	3775	3774.97
	bio7	2152049
	Bouteloua curtipendula (BOUCUR)	Iteration1	Iteration2	Iteration3	Iteration4	Iteration5	Iteration6	Iteration7	Iteration8	Iteration9	Iteration10	Iteration11
	bio8	2.49336	2.48597	2.48559	2.46069	2.45657	2.45531	2.3331	2.09959	2.07429	1.91864	1.87525
	bio7	1039873	644.773	509.131	452.781	84.8317	25.8482	25.8475	4.28561	4.27379	4.27376	2.49044
	bio2	167.71	167.71	166.48	165.927	115.246	5.92681	5.91574	4.4477	4.40512	4.33369	3.15991
	bio5	616226	382.616	346.336	74.3464	62.6949	62.6884	61.7167	4.90158	4.90111	4.64676	3.66192
	bio15	16.4985	16.4959	15.7513	15.4761	15.3065	15.0838	6.05916	6.03406	5.17263	4.97649	4.97637
	bio19	27.3531	27.3321	21.6561	21.0015	19.0659	15.8947	13.3791	13.3225	11.5546	10.4753	5.20213
	bio18	21.3247	21.2948	20.4308	20.4262	19.6107	18.9352	12.8026	12.7931	12.7337	5.56342	5.55987
	bio13	29.7173	29.5869	28.6162	28.0437	27.3079	26.2116	26.2101	26.1561	26.1486	7.27388	7.00617
	bio14	75.1033	75.0962	74.0861	72.1618	71.7645	71.5929	70.1318	69.7304	10.3236	10.3227	8.39399
	bio9	15.4751	15.446	15.4378	14.4173	14.3177	14.2876	13.6078	12.5854	12.4489	12.2024
	bio16	94.7649	94.7335	93.2823	89.9473	89.0058	88.9852	53.2728	53.2043	52.754
	bio17	108.785	108.758	108.309	107.773	106.837	106.833	98.0329	96.9681
	bio1	789.279	786.889	783.142	153.738	132.773	132.51	132.152
	bio12	188.983	188.539	183.546	179.296	172.868	160.023
	bio3	282.099	281.685	253.879	229.332	205.613
	bio4	4891.31	4885.91	840.816	535.261
	bio10	3572.24	3572.24	1088.56
	bio11	13489.6	13472.1
	bio6	2455442
	Bouteloua gracilis (BOUGRA)	Iteration1	Iteration2	Iteration3	Iteration4	Iteration5	Iteration6	Iteration7	Iteration8	Iteration9	Iteration10
	bio2	140.383	140.313	125.345	64.4037	38.6404	19.8786	19.0793	2.13161	2.12115	2.00805
	bio8	2.83763	2.83551	2.82627	2.82251	2.81998	2.59949	2.54786	2.48026	2.47571	2.47043
	bio5	637298	280.354	244.473	206.733	101.117	5.57131	5.44333	3.97431	3.9717	3.12532
	bio19	6.07743	6.07354	5.73306	5.49383	5.46469	5.45834	5.28407	4.17155	3.74252	3.50862
	bio14	28.1209	28.1209	28.0833	28.0771	28.0494	27.7368	26.9197	26.3218	3.76952	3.6744
	bio7	1231735	623.608	428.908	61.5481	27.5652	21.7847	20.7446	4.57615	4.57489	4.1256
	bio15	11.6713	11.6394	11.5546	10.0781	9.88508	9.44587	7.91957	7.60113	6.91196	4.53167
	bio18	15.1009	15.0921	14.6188	12.1191	12.0747	11.8755	10.9618	9.07788	9.04127	7.48515
	bio9	11.8888	11.8873	11.389	11.3396	11.2406	9.66646	9.1873	8.41933	8.31365	7.66252
	bio13	36.0323	36.0315	35.9893	35.9834	35.9798	34.6249	18.0906	18.064	18.0258	9.79251
	bio12	44.6392	44.3507	44.1134	43.7794	43.4345	43.1875	24.871	19.9729	19.8691
	bio17	42.4209	42.4105	42.3567	41.841	41.6587	39.3458	37.052	37.0434
	bio3	90.4433	90.0093	89.7833	86.7571	78.903	51.6257	49.1004
	bio16	88.6919	88.5724	88.1483	84.6617	84.2177	81.7698
	bio1	621.754	621.733	609.322	368.51	149.252
	bio10	2309.71	2306.82	822.899	484.277
	bio4	4234.99	4225.13	962.544
	bio11	7841.96	7833.78
	bio6	1896529
	Schizachyrium scoparium (SCHSCO)	Iteration1	Iteration2	Iteration3	Iteration4	Iteration5	Iteration6	Iteration7	Iteration8	Iteration9	Iteration10	Iteration11	Iteration12
	bio2	422.005	421.922	351.886	342.29	99.2849	28.4797	28.0357	28.0318	3.38396	3.38057	3.19066	3.10956
	bio8	4.02152	4.02139	4.01471	4.01469	4.01452	3.8257	3.56371	3.39144	3.2536	3.03351	3.01362	2.75981
	bio15	23.3291	23.3235	22.8856	22.4669	22.4108	21.4676	12.1721	10.8255	9.39939	9.1382	8.59433	3.19921
	bio18	15.3851	15.3841	15.2887	15.231	15.2309	14.9888	12.0598	11.579	11.5419	6.3776	4.70263	4.19503
	bio4	4759.73	4753.52	1136.89	738.902	48.8671	44.8991	44.6323	44.6132	4.77425	4.39461	4.34727	4.27297
	bio9	8.58196	8.56203	8.54863	8.53732	8.29901	8.25267	8.24941	7.85441	7.85434	7.73006	5.62356	5.35232
	bio5	739674	482.487	443.517	185.407	184.364	7.61288	6.76502	6.7622	6.67008	4.82169	5.74616	5.7437
	bio13	28.7878	28.7571	28.6397	28.1301	27.8849	27.7752	27.4817	27.4183	26.185	7.40824	6.80092	6.48341
	bio14	78.828	78.8226	77.1046	76.0701	76.0699	74.527	74.1413	27.5018	27.4918	27.0762	13.4552
	bio19	59.0899	58.5877	54.0997	54.0611	49.8978	49.8487	47.4121	36.5384	34.3349	33.6225
	bio16	81.4134	81.3595	79.9168	78.9453	78.9424	78.8157	53.8275	52.1064	49.7219
	bio3	199.113	199.097	196.948	172.419	139.839	84.2172	82.9299	82.9008
	bio17	140.731	140.669	140.357	140.331	139.843	139.51	124.835
	bio12	200.405	200.342	188.561	188.47	187.188	185.305
	bio1	1484.3	1484.07	1450.85	340.338	337.226
	bio7	1173217	1496.94	919.436	822.859
	bio10	4683.3	4677.35	1489.18
	bio11	18173	18143.8
	bio6	2769833
Legumes	Amorpha canescens (AMOCAN)	Iteration1	Iteration2	Iteration3	Iteration4	Iteration5	Iteration6	Iteration7	Iteration8	Iteration9	Iteration10	Iteration11	Iteration12	Iteration13
	bio8	2.77783	2.7696	2.76438	2.64664	2.639	2.63872	2.62936	2.56355	2.38728	2.38702	2.16403	2.05036	2.05032
	bio2	447.473	447.255	436.027	378.181	295.421	281.558	28.1627	5.02555	4.99666	4.7132	4.64614	3.12594	2.64713
	bio7	395580	711.606	605.726	545.818	132.194	114.937	14.3818	13.1032	12.6282	10.5005	10.4662	3.59677	3.22421
	bio14	66.0145	65.9572	65.7891	65.7277	65.666	60.7508	60.3978	60.1555	60.0131	14.9872	14.9871	13.9293	3.88867
	bio10	3927.58	3926.02	1247.06	329.89	279.163	279.155	277.615	14.0369	12.0578	9.51891	9.1098	5.15038	4.50173
	bio18	29.3848	29.3558	28.4275	28.2989	27.9997	27.0721	27.0624	26.5702	23.4623	23.0912	7.41671	7.04306	5.95972
	bio13	20.665	20.6374	20.5358	19.8829	19.8702	19.7864	16.5523	16.4461	15.9518	15.7318	9.5312	9.36885	6.71763
	bio15	35.7917	35.6129	35.4535	35.4247	34.9606	33.0518	31.3419	29.7816	18.824	16.6471	16.6439	16.3277
	bio9	57.1695	56.8659	56.7015	56.1552	54.2388	36.1099	35.7746	35.1264	34.2502	26.1185	25.6779
	bio16	73.9921	73.7825	70.0873	67.2038	66.725	66.573	65.48	65.4428	46.8273	45.3784
	bio19	433.726	432.613	431.904	422.809	411.679	84.0246	78.0565	77.8024	69.9708
	bio12	152.545	151.272	141.895	136.543	134.392	133.786	132.035	131.537
	bio5	346732	447.993	432.618	390.885	327.209	324.214	318.074
	bio3	503.291	503.118	502.902	393.447	385.047	369.018
	bio17	491.577	491.357	491.146	481.626	471.3
	bio4	5453.21	5449.77	823.85	553.889
	bio1	1379.5	1378.12	1360.27
	bio11	16215.5	16207.8
	bio6	1157041
	Dalea purpurea (DALPUR)	Iteration1	Iteration2	Iteration3	Iteration4	Iteration5	Iteration6	Iteration7	Iteration8	Iteration9	Iteration10	Iteration11	Iteration12	Iteration13
	bio8	4.51211	4.48839	4.47095	4.44518	4.44367	4.43257	4.01676	3.71901	3.69029	3.60355	3.60314	3.39626	3.25061
	bio18	25.8246	25.7393	25.4461	24.5052	23.6812	15.9647	20.5336	20.5316	20.3283	8.25906	8.2431	8.18608	3.37853
	bio5	424243	351.264	311.391	133.865	119.288	117.663	10.4553	8.02402	7.74228	7.06972	7.02148	4.83272	3.53946
	bio4	3135.1	3121.53	571.826	373.512	69.993	112.797	59.7019	9.71741	8.84555	8.82297	8.44584	4.78345	3.69664
	bio2	369.237	369.237	360.088	359.235	117.583	108.667	68.5702	8.60837	8.52588	8.46807	8.3928	8.39057	5.37135
	bio19	67.5452	67.5451	67.3334	67.227	66.5158	63.3535	63.3468	58.2257	51.6152	50.631	18.9171	7.89199	6.4089
	bio15	25.949	25.8777	25.5138	24.856	24.6554	21.1929	15.5611	15.5213	13.4924	13.3318	10.9709	9.02238	6.90344
	bio13	38.2184	38.2171	38.2146	35.8777	31.6064	30.3657	29.0668	27.0261	26.9326	13.7604	13.69	13.6851
	bio9	26.4181	26.4111	26.3627	25.4435	25.3281	25.2371	24.6928	24.1995	20.9659	20.9657	20.4019
	bio14	114.866	114.847	114.81	114.447	114.262	62.9065	110.961	110.699	51.1047	50.9613
	bio16	141.402	141.322	135.498	130.495	116.69	71.7675	68.3002	65.5003	65.0906
	bio17	133.119	133.095	132.737	128.803	129.785	126.651	123.002	122.373
	bio3	343.702	343.687	341.212	318.682	213.751	185.812	157.5
	bio1	1100.16	1099.4	1075.06	227.165	210	203.401
	bio12	290.201	290.2	276.24	275.734	275.182
	bio7	498787	607.951	481.995	464.439
	bio10	2932.43	2929.82	1167.77
	bio11	10344.7	10288
	bio6	1400854
	Pediomelum argophyllum (PEDARG)	Iteration1	Iteration2	Iteration3	Iteration4	Iteration5	Iteration6	Iteration7	Iteration8	Iteration9	Iteration10	Iteration11	Iteration12	Iteration13
	bio7	256860	311.712	300.809	300.376	290.078	142.741	24.2999	12.4159	11.6724	9.66467	2.41023	2.40403	2.39155
	bio8	8.80691	8.80679	8.79867	8.79833	8.79395	8.63883	8.59878	7.68769	7.49939	7.00161	6.96236	4.65791	4.52519
	bio15	14.9455	14.9454	14.0932	13.73	13.5832	13.4598	12.82	12.2602	6.64203	6.61757	6.61756	5.0681	4.69148
	bio13	30.0636	30.0595	30.0567	29.8446	29.7867	28.9037	28.8692	28.7106	23.8854	19.9654	19.7875	6.01492	5.39193
	bio2	403.482	402.629	390.185	387.806	382.549	40.4997	7.48336	6.46573	6.07724	6.04854	5.96108	5.95731	5.93707
	bio5	258750	286.638	264.238	263.862	131.675	129.982	129.579	21.2131	18.4427	15.2445	7.8102	6.03471	6.03348
	bio19	985.183	959.783	957.599	23.5936	22.2957	22.1759	22.0399	21.6183	21.5746	20.7382	18.6186	18.1218	6.54624
	bio14	21.1215	21.1109	20.9959	20.9648	20.8568	20.6592	20.655	20.5885	20.5867	20.0289	19.4312	19.3949
	bio18	114.276	113.602	113.597	113.27	107.273	103.827	102.98	102.114	92.4487	22.8302	22.5798
	bio9	37.4391	36.7874	36.2806	25.4379	25.0632	25.032	25.0318	23.6873	23.3761	23.1252
	bio16	177.07	176.678	163.973	163.877	150.904	150.9	145.993	129.933	112.3
	bio12	195.134	195.082	178.677	177.858	177.343	171.584	160.414	137.701
	bio1	744.984	742.963	711.633	711.627	198.036	189.165	188.972
	bio4	2631.57	2593.91	384.732	380.606	227.699	227.271
	bio3	640.522	639.439	597.414	592.845	556.712
	bio10	1759.53	1749.63	814.769	814.229
	bio17	991.635	966.306	966.267
	bio11	6326.28	6226.46
	bio6	723211
